# Mercury methylation trait dispersed across diverse anaerobic microbial guilds in a eutrophic sulfate-enriched lake

**DOI:** 10.1101/2020.04.01.018762

**Authors:** Benjamin D. Peterson, Elizabeth A. McDaniel, Anna G. Schmidt, Ryan F. Lepak, Patricia Q. Tran, Robert A. Marick, Jacob M. Ogorek, John F. DeWild, David P. Krabbenhoft, Katherine D. McMahon

## Abstract

Mercury (Hg) methylation is a microbially mediated process that converts inorganic Hg into the bioaccumulative neurotoxin methylmercury (MeHg). Exploring the diversity and metabolic potential of the dominant Hg-methylating microorganisms can provide insights into how biogeochemical cycles and water quality parameters underlie MeHg production. However, our understanding of the ecophysiology of methylators in natural ecosystems is still limited. Here, we used shotgun metagenomics paired with biogeochemical data to identify likely hotspots for MeHg production in a lake with elevated sulfate levels and characterize the microbial methylators and the flanking microbial community. Identified putative methylators were dominated by hgcA sequences divergent from those in canonical, experimentally confirmed methylators. Using genome-resolved metagenomics, these sequences were identified within genomes associated with Bacteroidetes and the recently described phylum Kiritimatiellaeota. Over half of the hgcA abundance comes from genomes corresponding to obligately fermentative organisms, many of which have a large number of glucoside hydrolases for polysaccharide degradation. Sulfate-reducing genomes encoding hgcA were also identified, but only accounted for 22% of the abundance of hgcA+ genomes. This work highlights the diverse dispersal of the methylation trait across the microbial anoxic food web.
