## Supplementary material for "Mercury methylation trait dispersed across diverse anaerobic microbial guilds in a eutrophic sulfate-enriched lake": Data Files: data_file_5_hgcA_table.xlsx

### Sheet: hgcA_info
					Abundance (as percent of all hgcA seqs)
seqID	classification	binID	rogueTaxa	hgcB	CHE1	CHE2	CHE3	EUX1	EUX2
KMBP001B_NODE_311907_length_1230_cov_0.330916_2	Actinobacteria	ACT_0018		Y	0.92	0.7	1.02	0.633	0.481
KMBP001E_NODE_139038_length_2362_cov_0.675615_4	Actinobacteria	NA		Y	0.723	0.591	0.988	1.05	0.763
coassembly_NODE_513690_length_2070_cov_4.400412_2	Actinobacteria	ACT_0003		N	1.5	1.43	0.492	2.13	0.964
coassembly_NODE_10961_length_21489_cov_1.431935_9	Bacteroidetes	NA	Y	Y	0.0301	0.221	0.625	0.706	0.589
coassembly_NODE_215494_length_3631_cov_2.808219_3	Bacteroidetes	NA		Y	0.939	1.24	1.66	0.654	1.57
coassembly_NODE_233876_length_3448_cov_1.130684_5	Bacteroidetes	NA		Y	0.218	0.285	0.71	0.264	0.196
coassembly_NODE_2390_length_47868_cov_2.601307_39	Bacteroidetes	BAC_0025		Y	0.768	0.673	0.371	1.07	0.593
coassembly_NODE_29706_length_12151_cov_14.627246_9	Bacteroidetes	BAC_0005		Y	3	5.54	7.2	2.19	3.62
coassembly_NODE_334_length_115439_cov_2.490478_59	Bacteroidetes	BAC_0035		Y	0.179	0.549	0.514	1.2	0.691
coassembly_NODE_363683_length_2597_cov_2.031984_1	Bacteroidetes	NA		N	0.537	1.12	0.675	0.548	1.05
coassembly_NODE_410887_length_2398_cov_2.068252_2	Bacteroidetes	NA		Y	0.547	1.14	1.39	0.296	0.615
KMBP001A_NODE_372156_length_1121_cov_0.414487_1	Bacteroidetes	NA		Y	1.52	2.26	2	0.998	2.16
KMBP001A_NODE_3990_length_17503_cov_1.053465_2	Bacteroidetes	BAC_0026		Y	0.444	1.19	0.942	1.26	0.399
KMBP001E_NODE_113443_length_2662_cov_0.467456_2	Bacteroidetes	NA		Y	0.591	1.26	1.26	0.4	0.772
coassembly_NODE_1066188_length_1266_cov_0.698859_1	Bacteroidetes	NA		Y	0.0887	0.202	0.264	0.218	0.303
coassembly_NODE_1480244_length_1010_cov_0.267271_2	Bacteroidetes	NA		Y	0	0.127	0.121	0.124	0
coassembly_NODE_1857681_length_861_cov_0.588556_1	Bacteroidetes	NA		N	0.0326	0.223	0.351	0.233	0.622
KMBP001E_NODE_383236_length_1283_cov_0.452422_1	Bacteroidetes	NA		Y	0.35	0.334	0.71	0.42	0.202
KMBP001E_NODE_527026_length_1052_cov_0.247568_2	Bacteroidetes	NA		Y	0.184	0.568	1.17	0.488	1.34
coassembly_NODE_235545_length_3433_cov_0.626739_2	Chloroflexi	NA		Y	0	0.0279	0.148	0.246	0.384
coassembly_NODE_217695_length_3607_cov_1.522989_3	Chloroflexi	NA		Y	0.724	0.133	0.0253	0.932	0.143
coassembly_NODE_274156_length_3117_cov_0.830769_4	Chloroflexi	NA		Y	0.39	0.256	0.349	0.0862	0.0415
coassembly_NODE_8361_length_24845_cov_1.117081_20	Chloroflexi	CHL_0033		Y	0.428	0.386	0.226	0.218	0.201
coassembly_NODE_284712_length_3042_cov_0.903945_3	Chloroflexi	NA		Y	0.161	0.231	0.533	0.0993	0.17
coassembly_NODE_123872_length_5145_cov_0.742527_2	Desulfobacterales	DES_0017		Y	0.0109	0.0497	1.06	0.0349	0.0817
coassembly_NODE_204131_length_3758_cov_0.862848_4	Desulfobacterales	NA		Y	0.274	0.255	0.0708	0.447	0.358
coassembly_NODE_331906_length_2755_cov_0.456621_2	Desulfobacterales	NA		N	0.18	0.232	0.307	0.277	0.141
coassembly_NODE_35428_length_10966_cov_1.707076_3	Desulfobacterales	DES_0034		Y	0.961	1.22	0.132	0.143	0.0895
coassembly_NODE_551531_length_1975_cov_2.308442_2	Desulfobacterales	NA		Y	0.194	0.21	0.663	1.7	1.2
coassembly_NODE_558668_length_1959_cov_0.479258_2	Desulfobacterales	NA		Y	0.261	0.209	0.43	0.285	0.269
coassembly_NODE_638341_length_1793_cov_0.289916_2	Desulfobacterales	NA		Y	0.295	0.107	0.346	0.156	0.018
KMBP001A_NODE_165955_length_1846_cov_0.495055_1	Desulfobacterales	DES_0027		Y	0.306	0.168	0.181	0.733	0.468
KMBP001D_NODE_243022_length_1261_cov_0.340388_1	Desulfobacterales	NA		Y	0.341	0.241	0.311	1.09	0.692
KMBP001E_NODE_264185_length_1612_cov_0.237710_3	Desulfobacterales	DES_0019		N	0.149	0.831	0.519	0.159	0.276
coassembly_NODE_1845395_length_865_cov_0.619241_1	Desulfobacterales	NA		N	0.0974	0.323	0.422	0.297	0.256
KMBP001A_NODE_26549_length_5592_cov_1.524794_1	Firestonebacteria	FIR_0002		N	0.549	0.431	1.31	1.98	1.4
coassembly_NODE_148846_length_4584_cov_1.881535_3	Firmicutes	CLO_0014		Y	0.756	0.796	0.403	0.65	0.476
coassembly_NODE_225306_length_3530_cov_0.791654_5	Firmicutes	NA		Y	0.148	0.323	0.41	0.0935	0.492
coassembly_NODE_28126_length_12538_cov_1.340343_9	Firmicutes	NA		Y	0.598	0.397	0.28	0.414	0.257
coassembly_NODE_326244_length_2786_cov_0.757428_4	Firmicutes	NA		N	0	0.0458	0.175	0.662	0.243
coassembly_NODE_348275_length_2671_cov_0.515330_3	Firmicutes	NA		Y	0.137	0.0449	0.1	0.365	0.0969
coassembly_NODE_372757_length_2556_cov_0.600247_1	Firmicutes	NA	Y	Y	0	0.05	0.707	0	0.374
coassembly_NODE_385400_length_2501_cov_0.632266_2	Firmicutes	NA		Y	0.0449	0.128	0.253	0.0821	0.336
coassembly_NODE_504133_length_2097_cov_0.415736_3	Firmicutes	NA		Y	0.227	0.162	0.0857	0.259	0.118
coassembly_NODE_54119_length_8521_cov_1.009054_4	Firmicutes	CLO_0038		Y	0.304	0.265	0.328	0.261	0.295
coassembly_NODE_576890_length_1917_cov_1.363128_2	Firmicutes	NA		N	0.674	0.545	0.202	0.407	0.156
coassembly_NODE_77647_length_6854_cov_0.789951_8	Firmicutes	NA		Y	0.522	0.115	0.194	0.182	0.0742
KMBP001B_NODE_22053_length_6526_cov_0.971246_6	Firmicutes	CLO_0013		Y	1.83	0.795	0.455	1.06	0.612
KMBP001C_NODE_113188_length_2328_cov_0.494775_1	Firmicutes	NA		Y	0.767	1.07	0.465	0.597	0.449
coassembly_NODE_158530_length_4408_cov_0.748190_4	Firmicutes	NA	Y	Y	0.0382	0.0435	0.122	0.424	0.424
coassembly_NODE_2586_length_46247_cov_1.076474_13	Firmicutes	CLO_0016		Y	0.703	0.292	0.128	0.155	0.113
coassembly_NODE_570347_length_1932_cov_0.525762_1	Firmicutes	NA	Y	Y	0.0142	0	0.173	0	0.615
KMBP001A_NODE_61744_length_3370_cov_0.563367_2	Firmicutes	CLO_0015		Y	0.936	0.146	0.0498	0.727	0.239
coassembly_NODE_1000159_length_1323_cov_0.491639_3	Firmicutes	NA		Y	0.0425	0.0242	0.46	0.152	0.239
coassembly_NODE_21041_length_14869_cov_1.405576_5	Geobacterales	GEO_0030		Y	0.0113	0.618	1.67	0.00471	0.0218
coassembly_NODE_28855_length_12352_cov_1.062904_4	Geobacterales	GEO_0032		Y	0.579	0.401	0.15	0.261	0.141
coassembly_NODE_22401_length_14334_cov_2.064968_2	Margulisbacteria	MAR_0024		Y	0.243	0.491	0.897	0.232	0.992
coassembly_NODE_944_length_74961_cov_4.606035_46	Margulisbacteria	MAR_0029		Y	1.7	1.17	0.78	1.73	0.899
coassembly_NODE_430264_length_2327_cov_1.454091_3	Methanogen	NA		Y	0.471	0.206	0.244	1.13	1.01
coassembly_NODE_4988_length_32982_cov_2.847238_30	Methanogen	NA		Y	0.33	0.579	1.92	1.59	1.43
coassembly_NODE_579701_length_1911_cov_0.706839_1	Methanogen	NA		N	0.0147	0.078	0.127	1.07	0.44
KMBP001D_NODE_80925_length_2321_cov_0.702370_2	Methanogen	MET_0028		Y	0.309	0.629	2.36	1.74	2
coassembly_NODE_54293_length_8504_cov_1.529426_4	PVC	LEN_0037		Y	0.0881	0.201	0.562	0.635	0.645
coassembly_NODE_109541_length_5547_cov_1.195756_7	PVC	NA		Y	0.426	0.056	0.0329	0.924	0.0394
coassembly_NODE_11411_length_21040_cov_8.439440_12	PVC	KIR_0006		Y	5.86	0.738	0.334	3.88	0.681
coassembly_NODE_15064_length_17981_cov_2.229416_13	PVC	LEN_0031		Y	0.363	0.965	1.06	0.164	0.98
coassembly_NODE_1929_length_52923_cov_9.038431_28	PVC	NA		Y	2.62	3.55	1.8	1.62	2.42
coassembly_NODE_1971_length_52312_cov_9.820542_7	PVC	KIR_0036		Y	2.64	5.02	2.28	0.543	3.33
coassembly_NODE_220974_length_3573_cov_11.888857_4	PVC	NA		Y	4.9	3.11	3.7	2.58	2.12
coassembly_NODE_23398_length_13977_cov_3.597545_12	PVC	NA		Y	1.77	0.303	0.274	1.62	0.465
coassembly_NODE_2708_length_45114_cov_4.435103_4	PVC	KIR_0001		Y	1.49	0.533	0.422	2.56	0.515
coassembly_NODE_2710_length_45090_cov_7.511999_37	PVC	KIR_0040		Y	3.9	0.768	0.8	3.31	0.84
coassembly_NODE_300_length_120869_cov_11.366641_38	PVC	KIR_0008		Y	1.14	4.41	3.39	0.887	6.37
coassembly_NODE_353_length_113169_cov_9.963332_49	PVC	KIR_0041		Y	1.27	3.98	1.65	3.94	2.25
coassembly_NODE_37578_length_10589_cov_1.165552_4	PVC	NA		Y	0.991	0.179	0.0632	0.461	0.0783
coassembly_NODE_37910_length_10538_cov_1.709250_3	PVC	KIR_0020		Y	1.53	0.255	0.078	0.285	0.0603
coassembly_NODE_382087_length_2515_cov_0.963987_3	PVC	NA		N	0.681	0.241	0.133	0.336	0.049
coassembly_NODE_396_length_107943_cov_18.882420_28	PVC	KIR_0010		N	1.16	8.45	9.02	1.17	6.9
coassembly_NODE_486228_length_2147_cov_0.543069_2	PVC	NA		Y	0	0.278	0.531	0	0
coassembly_NODE_488340_length_2141_cov_0.613704_3	PVC	NA		Y	0.274	0.0299	0.0853	0.274	0.257
coassembly_NODE_62220_length_7843_cov_2.409409_4	PVC	NA		Y	0.91	0.612	0.355	0.721	0.577
coassembly_NODE_623181_length_1821_cov_1.605077_3	PVC	NA		Y	0.46	0.63	0.265	0.576	0.533
coassembly_NODE_645870_length_1778_cov_1.099334_2	PVC	NA		Y	0.219	0.53	0.24	0.166	0.363
coassembly_NODE_68014_length_7428_cov_1.459252_4	PVC	NA		Y	0.445	0.297	0.49	0.868	0.348
coassembly_NODE_696125_length_1691_cov_0.783248_1	PVC	NA		Y	0.2	0.189	0.054	0.615	0.0383
coassembly_NODE_83390_length_6565_cov_1.461789_5	PVC	KIR_0039		Y	0.268	0.325	0.4	0.645	0.473
coassembly_NODE_95141_length_6058_cov_1.913674_2	PVC	LEN_0031		Y	0.178	1.12	1.13	0.103	0.663
KMBP001B_NODE_11002_length_9879_cov_18.968007_6	PVC	NA		Y	23.5	12	8.45	9.69	8.79
KMBP001B_NODE_572_length_45322_cov_1.273548_22	PVC	KIR_0022		Y	1.87	1.34	1.14	0.896	0.679
KMBP001E_NODE_575_length_43650_cov_1.643453_8	PVC	KIR_0011		Y	0.351	1.12	2.6	0.767	2.23
KMBP001E_NODE_87149_length_3104_cov_0.552906_3	PVC	PLA_0021		N	0.199	0.706	0.83	0.442	0.299
coassembly_NODE_1442_length_61135_cov_1.789569_21	PVC	VER_0023	Y	Y	0.664	0.262	0.248	0.908	0.307
KMBP001D_NODE_97341_length_2099_cov_0.513185_3	PVC	NA	Y	Y	0.388	0.741	0.624	0.437	0.84
KMBP001A_NODE_250143_length_1432_cov_0.887356_2	PVC	NA		N	1.53	0.687	0.477	1.01	0.73
KMBP001E_NODE_773029_length_823_cov_0.329023_1	PVC	NA		N	0.307	0.135	0.555	0.703	0.222
coassembly_NODE_1915029_length_843_cov_0.324022_1	Spirochaetae	NA		N	0.0229	0.114	0.278	0	0.537
coassembly_NODE_94574_length_6080_cov_0.729884_3	Spirochaetae	NA		Y	0.246	0.415	0.36	0.24	0.138
coassembly_NODE_13673_length_19017_cov_1.055214_10	Syntrophobacterales	NA		Y	0.172	0.0848	0.61	0.534	0.396
coassembly_NODE_189197_length_3945_cov_0.623625_4	Syntrophobacterales	NA		Y	0.121	0.273	0.259	0.144	0.444
coassembly_NODE_21849_length_14543_cov_5.513457_4	Syntrophobacterales	NA		Y	1.06	1.39	0.4	2.24	2.34
coassembly_NODE_48406_length_9099_cov_1.064423_9	Syntrophobacterales	NA		Y	0.561	0.292	0.188	0.6	0.231
coassembly_NODE_53703_length_8559_cov_1.680740_4	Syntrophobacterales	SYN_0012		Y	0.352	0.212	0.188	1.23	0.569
coassembly_NODE_718556_length_1655_cov_23.686518_2	Syntrophobacterales	SYN_0007		Y	2.26	5.91	8.89	8.15	8.72
KMBP001B_NODE_365413_length_1110_cov_0.282808_2	Syntrophobacterales	NA		N	0.602	0.272	0.156	0.385	0.255
KMBP001C_NODE_6731_length_11682_cov_1.341151_13	Syntrophobacterales	NA		Y	1.43	2.07	0.991	2.97	3.11
coassembly_NODE_21182_length_14811_cov_1.953487_2	Syntrophobacterales	SYN_0037	Y	Y	0.308	0.746	0.725	0.622	0.745
KMBP001B_NODE_376165_length_1089_cov_0.239085_2	unclassified	NA		Y	0.616	0.0286	0.0557	0.665	0.748
KMBP001D_NODE_113853_length_1927_cov_0.353333_2	unclassified	NA		Y	0.377	0.0961	0.174	0.494	1.01
